# Temporal regulation of a spatial patterning factor in *Drosophila* neurogenesis

**DOI:** 10.64898/2026.08.11.744200

**Authors:** Rose Coyne, Fahad Kamulegeya, Cathleen Lake, Raghuvanshi Rajesh, McKenzie Treese, Yen-Chung Chen, Benjamin Troutwine, Julia Zeitlinger, Mehmet Neset Özel

**Affiliations:** Stowers Institute for Medical Research, Kansas City, MO 64110, USA; Department of Biology, New York University, New York, NY 10003, USA

## Abstract

A central question in neurobiology is how the transient programs that pattern neural progenitors are translated into the enormous, stable diversity of neuronal types. Spatial and temporal cues act only briefly, yet each neuron’s identity is defined and maintained for life by terminal selector transcription factors (TFs). How a neuron’s developmental origin is read out into a particular selector code remains poorly understood. Some current models propose that spatial and temporal origins are inherited independently through separate selectors. We show instead that, in the *Drosophila* optic lobe, the same selector can be activated by different patterning axes through physically distinct enhancers, even within the same lineage. Visual system homeobox (Vsx1) spatially patterns a central neuroepithelial domain and later acts as a terminal selector in dozens of neuronal types, most originating exclusively from that domain. However, in Dm2 neurons that are produced from every domain, it is regulated not by neuroepithelial Vsx1 but by the neuroblast temporal TF BarH1, through an enhancer distinct from its domain-specific ones. Combining *in vivo* reporters with sequence-to-accessibility deep-learning models, we identify and disrupt the key binding sites in this enhancer, impairing its Dm2-specific activity. Reciprocally, the temporal TF Homeobrain (Hbn) acts as a terminal selector in the related neuron Mi21 independently of its neuroblast temporal window: its expression in these late-born neurons is instead placed under dorsoventral spatial control. Patterning inputs therefore need not be partitioned across separate selectors but converge combinatorially on the modular enhancers of shared ones, revealing a cis-regulatory logic that re-encodes this limited set of inputs into vast neuronal diversity.
