## Supplementary Table 1 for "Temporal regulation of a spatial patterning factor in *Drosophila* neurogenesis"

### Sheet: fimo
motif_id	motif_alt_id	sequence_name	start	stop	strand	score	p-value	q-value	matched_sequence	HD motif
M06033_2.00	br	X	7	14	-	9.90476	7.95e-05	0.192	TTGTATTT
M03969_2.00	D	X	42	51	+	11.2561	6.25e-05	0.0752	CTCGAACAAT
M10367_2.00	br	X	51	63	+	12.3452	4.86e-05	0.111	TTTAGAAATAAAT
M03813_2.00	hbn	X	58	70	+	12.4643	8.09e-06	0.00933	ATAAATTAATTAG	HD_1
M03813_2.00	hbn	X	58	70	-	6.66667	7.17e-05	0.0551	CTAATTAATTTAT	HD_1
M03897_2.00	ey	X	58	70	+	8.85542	8.26e-05	0.0977	ATAAATTAATTAG	HD_1
M02129_2.00	Vsx1	X	62	70	+	13.4867	1.33e-05	0.0308	ATTAATTAG	HD_1
M06553_2.00	Vsx2	X	62	70	+	12.1071	7.48e-05	0.0876	ATTAATTAG	HD_1
M06382_2.00	Vsx2	X	62	70	+	12.1071	7.48e-05	0.0879	ATTAATTAG	HD_1
M06384_2.00	Vsx2	X	62	70	+	9.82143	9.63e-05	0.226	ATTAATTAG	HD_1
M03813_2.00	hbn	X	63	75	-	13.1667	5.46e-06	0.00933	TAAATCTAATTAA	HD_1
M03897_2.00	ey	X	63	75	-	11.6747	2.42e-05	0.0572	TAAATCTAATTAA	HD_1
M02130_2.00	Vsx2	X	63	70	+	13.5217	2.65e-05	0.0629	TTAATTAG	HD_1
M03896_2.00	ey	X	63	70	-	11.5422	8.79e-05	0.21	CTAATTAA	HD_1
M03841_2.00	Rx	X	63	75	+	10.6905	9.19e-05	0.107	TTAATTAGATTTA	HD_1
M02127_2.00	pdm3	X	63	70	-	11.8812	9.66e-05	0.229	CTAATTAA	HD_1
M06520_2.00	Rx	X	64	70	-	11.6429	9.66e-05	0.224	CTAATTA	HD_1
M06478_2.00	ap	X	64	70	-	11.5595	9.66e-05	0.228	CTAATTA	HD_1
M03668_2.00	opa	X	115	128	+	10.5488	7.11e-05	0.0564	AACCCCCTGCTCCT
M06180_2.00	rn	X	141	165	+	8.18293	9.3e-05	0.0424	TTTTCCCACTTCTTTTTTTTTTTTG
M06181_2.00	rn	X	142	166	+	12.0595	4.72e-05	0.0349	TTTCCCACTTCTTTTTTTTTTTTGG
M06180_2.00	rn	X	142	166	+	8.81707	7.4e-05	0.0424	TTTCCCACTTCTTTTTTTTTTTTGG
M06181_2.00	rn	X	145	169	+	11.0357	9.22e-05	0.0349	CCCACTTCTTTTTTTTTTTTGGTAC
M06181_2.00	rn	X	146	170	+	12.1905	4.29e-05	0.0349	CCACTTCTTTTTTTTTTTTGGTACC
M06123_2.00	jim	X	148	162	+	12.2976	3.18e-05	0.0105	ACTTCTTTTTTTTTT
M06123_2.00	jim	X	149	163	+	14.6667	3.56e-06	0.00411	CTTCTTTTTTTTTTT
M06123_2.00	jim	X	150	164	+	14.1548	6.13e-06	0.00472	TTCTTTTTTTTTTTT
M06203_2.00	FoxP	X	151	165	-	15	1.16e-06	0.00262	CAAAAAAAAAAAAGA
M06124_2.00	jim	X	151	161	+	17.3214	2e-06	0.00463	TCTTTTTTTTT
M06123_2.00	jim	X	151	165	+	13.1429	1.6e-05	0.00738	TCTTTTTTTTTTTTG
M06123_2.00	jim	X	152	166	+	15.5119	1.26e-06	0.0029	CTTTTTTTTTTTTGG
M06203_2.00	FoxP	X	152	166	-	12.881	2.97e-05	0.0167	CCAAAAAAAAAAAAG
M06202_2.00	FoxP	X	152	165	-	10.2619	7.22e-05	0.0364	CAAAAAAAAAAAAG
M06123_2.00	jim	X	153	167	+	13.7143	9.47e-06	0.00547	TTTTTTTTTTTTGGT
M06203_2.00	FoxP	X	153	167	-	13.5119	1.49e-05	0.0167	ACCAAAAAAAAAAAA
M06124_2.00	jim	X	153	163	+	6.47619	7.36e-05	0.0426	TTTTTTTTTTT
M06203_2.00	FoxP	X	154	168	-	12.0833	5.85e-05	0.0263	TACCAAAAAAAAAAA
M06124_2.00	jim	X	154	164	+	6.47619	7.36e-05	0.0426	TTTTTTTTTTT
M06203_2.00	FoxP	X	155	169	-	11.3452	9.53e-05	0.0306	GTACCAAAAAAAAAA
M06202_2.00	FoxP	X	156	169	-	9.86905	7.99e-05	0.0364	GTACCAAAAAAAAA
M06202_2.00	FoxP	X	157	170	-	13.3095	2.18e-05	0.0297	GGTACCAAAAAAAA
M03712_2.00	rn	X	157	165	+	11.5357	3.74e-05	0.0864	TTTTTTTTG
M08428_2.00	pan	X	212	225	+	13.1341	2.25e-05	0.0265	ACCCAAGTGGCCGC
M03652_2.00	Atf6	X	220	231	+	7.0122	9.28e-05	0.225	GGCCGCGTGGAA
M03641_2.00	CrebA	X	220	231	-	8.62195	9.36e-05	0.227	TTCCACGCGGCC
M05998_2.00	tai	X	221	231	-	11.5244	4.57e-05	0.0723	TTCCACGCGGC
M09778_2.00	Dref	X	239	252	-	11.9024	4.06e-05	0.0924	TCCTTTCGAAAAAT
M10870_2.00	Hsf	X	245	259	+	8.39024	6.32e-05	0.0743	CGAAAGGAATGGAGC
M10870_2.00	Hsf	X	250	264	+	8.81707	5.44e-05	0.0743	GGAATGGAGCAGAAG
M06383_2.00	Vsx2	X	268	277	-	11.7976	5.5e-05	0.132	CATAATTGGT	HD_2
M06270_2.00	tup	X	270	277	-	11.3614	8.32e-05	0.195	CATAATTG	HD_2
M06023_2.00	vri	X	285	295	-	9.65476	8.53e-05	0.208	AGTGGTGTAAG
M06198_2.00	foxo	X	316	324	+	11.1928	8.47e-05	0.202	TCATACACA
M09669_2.00	slp1	X	322	334	+	10.2793	9.98e-05	0.0583	ACACAAACACACG
M03829_2.00	B-H1	X	333	342	+	10.6829	6.87e-05	0.167	CGTAAACGCA	HD_3
M03681_2.00	klu	X	337	349	+	12.8293	5.19e-06	0.0124	AACGCACACGCAC
M03680_2.00	klu	X	337	349	+	9.03659	2.08e-05	0.0496	AACGCACACGCAC
M06115_2.00	klu	X	338	352	+	10.7805	6.08e-05	0.145	ACGCACACGCACACA
M03697_2.00	CG8145	X	338	357	+	10.5166	7.11e-05	0.168	ACGCACACGCACACAACCTC
M06116_2.00	crol	X	356	370	-	2.86585	8.37e-05	0.0987	TTCCCCCCACTGCGA
M03668_2.00	opa	X	357	370	-	13.1098	1.53e-05	0.0183	TTCCCCCCACTGCG
M05861_2.00	opa	X	357	369	-	11.4024	4.26e-05	0.101	TCCCCCCACTGCG
M06063_2.00	opa	X	359	371	-	13.622	1.37e-05	0.0331	TTTCCCCCCACTG
M06093_2.00	lola	X	360	368	-	15.9634	2.23e-06	0.0053	CCCCCCACT
M06202_2.00	FoxP	X	363	376	+	12.9762	2.61e-05	0.0297	GGGGGGAAAAAAAA
M06180_2.00	rn	X	363	387	-	10.3049	4.14e-05	0.0424	TCGTTCTCAGTTTTTTTTTCCCCCC
M06181_2.00	rn	X	363	387	-	12.0357	4.8e-05	0.0349	TCGTTCTCAGTTTTTTTTTCCCCCC
M06202_2.00	FoxP	X	364	377	+	10.7024	6.37e-05	0.0364	GGGGGAAAAAAAAA
M06181_2.00	rn	X	364	388	-	11.6071	6.46e-05	0.0349	TTCGTTCTCAGTTTTTTTTTCCCCC
M06203_2.00	FoxP	X	364	378	+	11.3929	9.27e-05	0.0306	GGGGGAAAAAAAAAC
M06203_2.00	FoxP	X	365	379	+	12.9524	2.77e-05	0.0167	GGGGAAAAAAAAACT
M06181_2.00	rn	X	365	389	-	11.2857	7.93e-05	0.0349	TTTCGTTCTCAGTTTTTTTTTCCCC
M06180_2.00	rn	X	365	389	-	8.20732	9.22e-05	0.0424	TTTCGTTCTCAGTTTTTTTTTCCCC
M06180_2.00	rn	X	366	390	-	8.30488	8.91e-05	0.0424	TTTTCGTTCTCAGTTTTTTTTTCCC
M06123_2.00	jim	X	368	382	-	10.9643	8.08e-05	0.0233	CTCAGTTTTTTTTTC
M06123_2.00	jim	X	369	383	-	12.881	2e-05	0.00768	TCTCAGTTTTTTTTT
M06124_2.00	jim	X	371	381	-	13.2857	1.52e-05	0.0176	TCAGTTTTTTT
M10379_2.00	Trl	X	377	387	+	11.3293	5.58e-05	0.0334	ACTGAGAACGA
M06474_2.00	slp1	X	383	393	+	13.4458	9.74e-06	0.0228	AACGAAAACAC
M06195_2.00	slp1	X	383	393	+	13.4458	9.74e-06	0.0229	AACGAAAACAC
M09669_2.00	slp1	X	384	396	+	10.4234	9.18e-05	0.0583	ACGAAAACACGTC
M05998_2.00	tai	X	388	398	+	11.0122	5.96e-05	0.0723	AAACACGTCAA
M03881_2.00	Vsx2	X	396	409	+	12.3333	7.4e-06	0.0135	CAATGCGATAATTA	HD_4
M02112_2.00	Dll	X	402	411	+	11.75	8.19e-05	0.0966	GATAATTATT	HD_4
M02112_2.00	Dll	X	412	421	-	11.75	8.19e-05	0.0966	GATAATTATT	HD_4
M03664_2.00	wor	X	454	466	-	10.1829	2.56e-05	0.0619	GAAACAGGGGCAG
M03665_2.00	wor	X	454	466	+	7.4878	3.99e-05	0.0965	CTGCCCCTGTTTC
M03670_2.00	sna	X	455	466	+	7.41463	7.01e-05	0.168	TGCCCCTGTTTC
M10379_2.00	Trl	X	487	497	-	13.0976	7.5e-06	0.018	AGAGAGAGGGA
M07541_2.00	Trl	X	487	496	+	10.9512	4.91e-05	0.0398	TCCCTCTCTC
M06113_2.00	Trl	X	487	496	+	10.9512	4.91e-05	0.0398	TCCCTCTCTC
M07541_2.00	Trl	X	489	498	+	12.1829	9.44e-06	0.023	CCTCTCTCTC
M06113_2.00	Trl	X	489	498	+	12.1829	9.44e-06	0.023	CCTCTCTCTC
M03679_2.00	Trl	X	489	498	+	12.939	1.66e-05	0.0199	CCTCTCTCTC
M10379_2.00	Trl	X	489	499	-	11.6585	4.09e-05	0.0327	GGAGAGAGAGG
M03679_2.00	Trl	X	491	500	+	16.1707	2.72e-06	0.00648	TCTCTCTCCC
M07541_2.00	Trl	X	491	500	+	11.2683	3.05e-05	0.0371	TCTCTCTCCC
M06113_2.00	Trl	X	491	500	+	11.2683	3.05e-05	0.0371	TCTCTCTCCC
M10379_2.00	Trl	X	520	530	+	12.2683	2.31e-05	0.0277	ACTGAGAGAAA
M06385_2.00	Vsx2	X	546	553	+	11.3571	5.88e-05	0.138	TTTAATTA	HD_5
M06553_2.00	Vsx2	X	546	554	+	12.369	6.75e-05	0.0876	TTTAATTAC	HD_5
M06382_2.00	Vsx2	X	546	554	+	12.369	6.75e-05	0.0879	TTTAATTAC	HD_5
M02130_2.00	Vsx2	X	547	554	+	12.0652	8.53e-05	0.101	TTAATTAC	HD_5
M06217_2.00	Dll	X	548	554	+	10.7143	9.66e-05	0.111	TAATTAC	HD_5
M11336_2.00	TFAM	X	589	599	+	11.5357	7.11e-05	0.173	TAATTATCAGT
M09669_2.00	slp1	X	649	661	+	10.3514	9.56e-05	0.0583	TTAAAAACACAAC
M06128_2.00	erm	X	651	661	-	10.5976	9.76e-05	0.229	GTTGTGTTTTT
M10366_2.00	br	X	654	668	+	10.5952	9.47e-05	0.108	AACACAACTAGATCA
M03695_2.00	CG8145	X	742	759	+	14.2683	2.43e-06	0.00571	GCCACCAGTCCACCGCCC
M02490_2.00	HmgZ	X	763	772	-	5.07179	9.28e-05	0.226	GGATTCGCAT
M08108_2.00	Dp	X	781	791	-	11.8899	3.77e-05	0.0905	CAGCGGGAAAT
M08428_2.00	pan	X	803	816	+	14.5	9.02e-06	0.0213	AACAAAGGCCCCGC
M09694_2.00	D	X	803	812	+	13.3415	1.17e-05	0.014	AACAAAGGCC
M06177_2.00	l(3)neo38	X	803	821	+	10.7317	3.06e-05	0.0243	AACAAAGGCCCCGCCCCCC
M06177_2.00	l(3)neo38	X	806	824	+	12.6098	1.24e-05	0.0148	AAAGGCCCCGCCCCCCGCT
M06178_2.00	l(3)neo38	X	807	821	+	11.939	3.4e-05	0.0694	AAGGCCCCGCCCCCC
M03682_2.00	Sp1	X	808	821	+	6.73171	9.45e-05	0.228	AGGCCCCGCCCCCC
M06118_2.00	Sp1	X	809	822	+	19.2195	1.68e-08	4e-05	GGCCCCGCCCCCCG
M06164_2.00	luna	X	809	822	+	16.378	1.01e-06	0.00242	GGCCCCGCCCCCCG
M06163_2.00	luna	X	809	818	+	15.3415	1.76e-06	0.00427	GGCCCCGCCC
M06117_2.00	Sp1	X	810	820	+	17.061	2.83e-07	0.000682	GCCCCGCCCCC
M06177_2.00	l(3)neo38	X	810	828	+	17.561	6.44e-07	0.00153	GCCCCGCCCCCCGCTCCGC
M03704_2.00	luna	X	810	819	+	14.5732	6.68e-06	0.016	GCCCCGCCCC
M03696_2.00	CG8145	X	811	820	+	13.4756	1.8e-05	0.0433	CCCCGCCCCC
M06116_2.00	crol	X	812	826	+	17.5366	7.7e-07	0.00182	CCCGCCCCCCGCTCC
M03695_2.00	CG8145	X	812	829	+	9.9878	1.88e-05	0.0222	CCCGCCCCCCGCTCCGCC
M06178_2.00	l(3)neo38	X	813	827	+	10.9146	5.9e-05	0.0694	CCGCCCCCCGCTCCG
M03668_2.00	opa	X	814	827	+	15.939	1.9e-06	0.00453	CGCCCCCCGCTCCG
M05861_2.00	opa	X	815	827	+	10.1463	8.33e-05	0.101	GCCCCCCGCTCCG
M06139_2.00	CG12605	X	829	837	-	10.3537	8.2e-05	0.2	AACTTGTTG
M06069_2.00	sna	X	829	838	-	10.9277	9.74e-05	0.234	GAACTTGTTG
M06271_2.00	tup	X	853	861	+	10.7024	8.06e-06	0.0188	GCTAATGGA
M10366_2.00	br	X	864	878	+	11.5	3.75e-05	0.0857	GGCAAAACTAAATTA
M08448_2.00	br	X	867	877	-	10.4286	9.84e-05	0.227	AATTTAGTTTT
M06558_2.00	tll	X	892	901	-	10.8902	5.38e-05	0.13	GAAAGCCAAC
M06425_2.00	tll	X	892	901	-	10.8902	5.38e-05	0.13	GAAAGCCAAC
M03933_2.00	tll	X	894	908	-	9.29592	5.97e-05	0.0718	CCAGCCAGAAAGCCA
M06114_2.00	klu	X	923	933	+	6.67073	8.08e-05	0.192	CCACTCACACA
M05986_2.00	Oli	X	963	977	+	10.622	6.74e-05	0.163	CACATCCCATATGTA
M03741_2.00	fd59A	X	971	983	+	10.5952	9.66e-05	0.225	ATATGTAAATAAG
M03736_2.00	slp1	X	972	983	+	12.4881	3.21e-05	0.0749	TATGTAAATAAG
M03737_2.00	slp1	X	973	987	+	11.3452	2.83e-05	0.0655	ATGTAAATAAGCGTA
M09669_2.00	slp1	X	973	985	+	10.8018	7.34e-05	0.0583	ATGTAAATAAGCG
M03746_2.00	CHES-1-like	X	983	999	+	6.55056	6.61e-05	0.156	GCGTATATATATATATA
M06217_2.00	Dll	X	1079	1085	-	10.7143	9.66e-05	0.111	TAATTAC	HD_6
M03881_2.00	Vsx2	X	1080	1093	-	12.0238	1.12e-05	0.0135	TAATTTCATAATTA	HD_6
M03841_2.00	Rx	X	1082	1094	-	10.7143	9.07e-05	0.107	TTAATTTCATAAT	HD_6
M06102_2.00	lola	X	1108	1116	+	11.7561	7.71e-05	0.186	GCTCAAAGC
M06101_2.00	lola	X	1108	1115	+	11.8049	9.18e-05	0.224	GCTCAAAG
M03650_2.00	Atf6	X	1113	1127	-	8.26829	3.49e-05	0.0846	ATGGCGACGTCGCTT
M03639_2.00	CrebA	X	1114	1126	-	10.2697	3.39e-05	0.0823	TGGCGACGTCGCT
M06020_2.00	CrebA	X	1114	1125	-	12.0244	4.01e-05	0.0784	GGCGACGTCGCT
M06020_2.00	CrebA	X	1114	1125	+	10.8049	6.46e-05	0.0784	AGCGACGTCGCC
M03651_2.00	Atf6	X	1115	1127	-	5.35366	7.22e-05	0.175	ATGGCGACGTCGC
M08413_2.00	CTCF	X	1120	1134	+	10.1585	7.7e-05	0.186	GTCGCCATTTGGGAG
M03608_2.00	dpn	X	1130	1141	-	10.7683	9.63e-05	0.234	TGACACGCTCCC
M03933_2.00	tll	X	1143	1157	+	11.3061	2.37e-05	0.0569	CCAGTCAACCAGTCA
M03969_2.00	D	X	1180	1189	+	12.622	2e-05	0.0481	GCAGAACAAT
M06448_2.00	D	X	1182	1192	-	15.0854	5.53e-07	0.00132	GCCATTGTTCT
M06559_2.00	D	X	1182	1192	-	15.7108	1.17e-06	0.00278	GCCATTGTTCT
M09694_2.00	D	X	1184	1193	+	14.378	2.02e-06	0.0048	AACAATGGCC
M06098_2.00	lola	X	1201	1209	-	13.2927	2.36e-05	0.0565	TGCGCCACA
# FIMO (Find Individual Motif Occurrences): Version 5.5.9 compiled on Nov 21 2025 at 19:28:56
# The format of this file is described at https://meme-suite.org/meme/doc/fimo-output-format.html#tsv_results.
# fimo --oc . --verbosity 1 --bgfile --nrdb-- --thresh 1.0E-4 CisBPfilteredDm.meme sequences.fa
